# Targeting PIKfyve-driven lipid homeostasis as a metabolic vulnerability in pancreatic cancer

**DOI:** 10.1101/2024.03.18.585580

**Authors:** Caleb Cheng, Jing Hu, Rahul Mannan, Rupam Bhattacharyya, Nicholas J. Rossiter, Brian Magnuson, Jasmine P. Wisniewski, Yang Zheng, Lanbo Xiao, Chungen Li, Dominik Awad, Tongchen He, Yi Bao, Yuping Zhang, Xuhong Cao, Zhen Wang, Rohit Mehra, Pietro Morlacchi, Vaibhav Sahai, Marina Pasca di Magliano, Yatrik M. Shah, Ke Ding, Yuanyuan Qiao, Costas A. Lyssiotis, Arul M. Chinnaiyan

**Author notes:** Correspondence to: Arul M. Chinnaiyan, M.D., Ph.D., Costas A. Lyssiotis, Ph.D., and Yuanyuan Qiao, Ph.D.

## Abstract

Pancreatic ductal adenocarcinoma (PDAC) subsists in a nutrient-deregulated microenvironment, making it particularly susceptible to treatments that interfere with cancer metabolism^1^ ^2^. For example, PDAC utilizes and is dependent on high levels of autophagy and other lysosomal processes^3-5^. Although targeting these pathways has shown potential in preclinical studies, progress has been hampered by the challenge of identifying and characterizing favorable targets for drug development^6^. Here, we characterize PIKfyve, a lipid kinase integral to lysosomal functioning^7^, as a novel and targetable vulnerability in PDAC. In human patient and murine PDAC samples, we discovered that *PIKFYVE* is overexpressed in PDAC cells compared to adjacent normal cells. Employing a genetically engineered mouse model, we established the essential role of PIKfyve in PDAC progression. Further, through comprehensive metabolic analyses, we found that PIKfyve inhibition obligated PDAC to upregulate *de novo* lipid synthesis, a relationship previously undescribed. PIKfyve inhibition triggered a distinct lipogenic gene expression and metabolic program, creating a dependency on *de novo* lipid metabolism pathways, by upregulating genes such as *FASN* and *ACACA*. In PDAC, the KRAS-MAPK signaling pathway is a primary driver of *de novo* lipid synthesis, specifically enhancing *FASN* and *ACACA* levels. Accordingly, the simultaneous targeting of PIKfyve and KRAS-MAPK resulted in the elimination of tumor burden in a syngeneic orthotopic model and tumor regression in a xenograft model of PDAC. Taken together, these studies suggest that disrupting lipid metabolism through PIKfyve inhibition induces synthetic lethality in conjunction with KRAS-MAPK-directed therapies for PDAC.
