## Supplementary Table 2 for "Targeting PIKfyve-driven lipid homeostasis as a metabolic vulnerability in pancreatic cancer"

### Sheet: antibodies
Antigen	Vendor	Catalog number	Application	Note
Human PIKfyve Antibody	R&D Systems	AF7885	Immunoblot	1:1000
SQSTM1/p62 (D5L7G) Mouse mAb	Cell Signaling Technology	88588S	Immunoblot	1:1000
Cleaved PARP (Asp214) (D64E10) XP® Rabbit mAb	Cell Signaling Technology	5625S	Immunoblot	1:1000
SQSTM1/p62 (D6M5X) Rabbit mAb	Cell Signaling Technology	23214s	Immunoblot	1:1000
LC3A/B (D3U4C) XP® Rabbit mAb	Cell Signaling Technology	12741S	Immunoblot	1:1000
Vinculin (E1E9V) XP® Rabbit mAb (HRP Conjugate)	Cell Signaling Technology	18799S	Immunoblot	1:1000
GAPDH (14C10) Rabbit mAb (HRP Conjugate)	Cell Signaling Technology	3683S	Immunoblot	1:1000
Recombinant Anti-Fatty Acid Synthase antibody [EPR7466]	Abcam	ab128856	Immunoblot	1:1000
Phospho-Acetyl-CoA Carboxylase (Ser79) (D7D11) Rabbit mAb	Cell Signaling Technology	11818S	Immunoblot	1:1000
Acetyl-CoA Carboxylase (C83B10) Rabbit mAb	Cell Signaling Technology	3676S	Immunoblot	1:1000
Anti-SREBP1 antibody	Abcam	ab28481	Immunoblot	1:1000
Histone H3 (96C10) Mouse mAb	Cell Signaling Technology	3638S	Immunoblot	1:1000
Phospho-p44/42 MAPK (Erk1/2) (Thr202/Tyr204) (D13.14.4E) XP® Rabbit mAb	Cell Signaling Technology	4370S	Immunoblot	1:1000
p44/42 MAPK (Erk1/2) (137G5)	Cell Signaling Technology	4695S	Immunoblot	1:1000
Amersham ECL Peroxidase (HRP) Anti-Mouse IgG F(ab')2 Fragment Sheep Secondary Antibody	Fisher/GE Healthcare	NA931	Immunoblot	1:2000
Sheep IgG Horseradish Peroxidase-conjugated Antibody	R&D Systems	HAF016	Immunoblot	1:1000
anti-Rabbit IgG, peroxidase-linked species-specific whole antibody (from donkey) Secondary Antibody, Cytiva	GE Healthcare UK Limited/Fisher	NA934	Immunoblot	1:4000
Anti-Cytokeratin 19 antibody [EP1580Y]	Abcam	ab52625	IHC	1:200
CONFIRM Anti-Ki67 antibody	Ventana	790-4286	IHC	1:200
Anti-Insulin (C27C9) Rabbit mAb	Cell Signaling Technology	3014S	IHC	1:200

### Sheet: qPCR primers
Primer	Sequence	Application	Note
FASN_F	TTCTACGGCTCCACGCTCTTCC	qPCR	human
FASN_R	GAAGAGTCTTCGTCAGCCAGGA	qPCR	human
ACACA_F	ATGTCTGGCTTGCACCTAGTA	qPCR	human
ACACA_R	CCCCAAAGCGAGTAACAAATTCT	qPCR	human
Fasn_F	CACAGTGCTCAAAGGACATGCC	qPCR	mouse
Fasn_R	CACCAGGTGTAGTGCCTTCCTC	qPCR	mouse
Acaca_F	GTTCTGTTGGACAACGCCTTCAC	qPCR	mouse
Acaca_R	GGAGTCACAGAAGCAGCCCATT	qPCR	mouse
PIKFYVE (F)	CTGAGTGATGCTGTGTGGTCAAC	qPCR	human
PIKFYVE (R)	CAAGGACTGACACAGGCACTAG	qPCR	human
ACTB_F	AGGATGCAGAAGGAGATCACTG	qPCR	human
ACTB_R	AGTACTTGCGCTCAGGAGGAG	qPCR	human
Actb_F	CATTGCTGACAGGATGCAGAAGG	qPCR	mouse
Actb_R	TGCTGGAAGGTGGACAGTGAGG	qPCR	mouse

### Sheet: single guide RNA sequences
Name	sequence	Application	Note
sgPIKFYVE-1	GGCCGGTATGGGGAGCTCCA	CRISPRi	human
sgPIKFYVE-2	GGGAAGTCGGCCCCCGAGAG	CRISPRi	human
sgFASN-1	GTGAAGCGCGGCGGAGAGGG	CRISPRi	human
sgFASN-2	GGCCGAGGCCCAGCCCGAAG	CRISPRi	human
sgNC_R	GCTGCATGGGGCGCGAATCA	CRISPRi	human

### Sheet: compounds
Name	Vendor	Catalog Number	Notes
apilimod	Selleck Chemicals	S6414
ESK981	Esanik Therapeutics, Inc.	N/A
Torin-1	Selleck Chemicals	S2827
chloroquine (diphosphate)	Selleck Chemicals	S4157
PIK5-33d	N/A	N/A	Synthesized by C.L., Z.W., and K.D.
MRTX1133	Selleck Chemicals	E1051
trametinib	Selleck Chemicals	S2673
