## Supplementary Table 4 for "Targeting PIKfyve-driven lipid homeostasis as a metabolic vulnerability in pancreatic cancer"

### Sheet: Sheet4
Compound Method	3hrs_DMSO	3hrs_DMSO	3hrs_DMSO	3hrs_AP_100nM	3hrs_AP_100nM	3hrs_AP_100nM	3hrs_ESK_1000nM	3hrs_ESK_1000nM	3hrs_ESK_1000nM	8hrs_DMSO	8hrs_DMSO	8hrs_DMSO	8hrs_AP_100nM	8hrs_AP_100nM	8hrs_AP_100nM	8hrs_ESK_1000nM	8hrs_ESK_1000nM	8hrs_ESK_1000nM
±-Mevalonolactone	45.5241	85.6734	46.5927	23.4339	19.776	61.4405	93.9197	28.4145	12.8626	136.518	46.1882	18.8772	36.1671	41.7522	18.2053	6.65746	26.1771	9.86265
2-2-Dimethyl Succinic acid	68334.7	104702	93144.1	77685.8	70792.6	48042.3	41435.9	61190.6	46911.2	93890.1	101551	116441	110739	109940	97231.7	75382.3	86897.6	74322.1
2-3-Dihydroxybenzoic acid	216.96	115.242	118.445	582.602	305.967	49.2519	278.311	95.903	286.82	230.375	20.4755	203.708	15.8169	573.675	297.378	339.191	544.346	260.116
2-3-Dihydroxyisovalerate	13.2231	13.7494	4.29639	302.603	19.201	11.0375	6.97864	13.5784	12.9288	8.58693	6.50906	6.2547	4.9693	10.4788	33.5174	2.81217	22.1024	5.33315
2-3-Pyridinedicarboxylic acid	2907.83	3913.36	3490.56	4118.48	3783.97	4064.26	3079.39	3775.61	2649.99	2047.1	2836.49	1221.71	3521.41	4264.62	4163.1	3401.04	3806.08	3717.4
2-4-Quinolinediol	34.8463	31.4251	15.9327	28.1113	25.3695	28.6644	23.4614	78.8124	25.892	91.8667	6.11108	161.41	114.064	39.3306	81.2816	50.8812	32.6663	45.338
2-Deoxyadenosine 5-diphosphate	65.1633	10.9198	165.638	12.0796	39.7287	41.083	42.8264	36.0138	23.3844	105.11	52.9704	111.926	43.8119	64.9476	91.5684	87.5283	29.529	25.3051
2-Deoxyadenosine 5-monophosphate	1482.38	1584.63	1841.45	1912.18	1694.21	1715.55	1735.56	1806.6	1837	1689.96	2138.64	2117.75	1712.06	1677.93	2106.59	2177.34	1654.95	1583.54
2-Deoxyadenosine	224.611	156.18	130.296	86.8537	42.6441	21.228	87.5143	35.8446	88.7607	22.4775	168.232	163.711	23.9988	20.4174	49.0016	19.8067	21.3799	25.0241
2-Deoxycytidine 5-diphosphate	28.0918	50.3807	56.9296	54.2982	67.7036	79.0642	78.1109	99.2109	47.4395	34.108	19.7164	154.773	113.166	69.7065	77.0087	68.9783	33.2283	94.6333
2-Deoxycytidine 5-monophosphate	1505.59	1725.66	1706.76	1688.97	1377.03	1281.49	1658.37	1579.82	1673.27	1394.22	1279.65	1359.11	1864.17	1953.84	1340.88	2099.03	2236.7	1858.07
2-Deoxycytidine	301.355	250.497	233.889	75.7335	56.9141	60.8381	257.128	446.981	68.8236	91.4636	97.9285	304.678	577.004	263.262	149.135	41.0924	430.75	58.698
2-Deoxy-D-glucose 6-phosphate	138.903	93.9049	103.312	43.6039	49.4686	69.0838	69.809	110.295	192.728	321.8	62.0842	43.6641	285.797	23.9315	39.1582	136.222	43.677	80.7178
2-Deoxy-D-ribose	352.901	682.948		322.738	270.293	702.337		152.355	332.622	542.652	216.976	656.935	274.755	1033.88	336.904	115.541	263.614	321.247
2-Deoxyguanosine 5-diphosphate	5441.08	5308.22	5492.16	8316.57	4440.45	6134.73	3357.1	5799.77	4337.03	10291.8	11211.9	9346.4	5921.03	6053.39	6857.91	5567.07	5528.31	3986.63
2-Deoxyguanosine 5-monophosphate	2067.8	3064.79	2234.48	2066.82	2042.81	2053.64	2233.7	1941.63	1891.34	2763.06	2189.99	2492.25	3067.9	2934.1	3056.89	1496.06	2269.92	3682.47
2-Deoxyguanosine	7.95805	2.48517	3.3163	7.78159	5.96768	2.79813	3.30508	10.1326	3.48313	6.68693	7.24063	11.5438	2.35704	6.13447	6.68181	3.14473	1.69983	0.347455
2-Deoxyinosine	5.35617	4.23737	5.12139	4.88816	22.2411	27.7837	2.46804	13.9673	19.8462	28.408	17.0403	14.3573	5.99675	52.7339	4.11902	6.83254	10.7412	9.75542
2-Deoxyribose 5-phosphate	2565.02	1796.23	1510.14	2655.69	2568.01	225.195	1602.17	1725.49	2114.5	1598.21	2018.91	1470.26	1022.63	1831.72	1992.42	1540.79	1988.74	1687.21
2-Deoxyuridine 5-triphosphate	6.02738	11.7233	42.8183	6.53639	12.0517	3.97695	16.7374	4.30574	8.3197	6.67571	7.2716	5.82003	3.64007	9.2274	6.45517	4.24567	10.2121	3.21866
2-Deoxyuridine	49.6847	63.0735	49.2692	13.2501	33.4242	71.1993	1847.39	140.619	54.8971	20.932	25.2999	33.0138	61.7451	121.907	64.9817	70.5845	48.4999	51.1386
2-Isopropylmalic acid	57.8134	219.988	39.4332	22.22	17.9881	18.899	43.6916	28.0753	37.2967	22.1402	12.5125	42.3988	17.9555	17.2397	18.5955	29.8383	21.5415	24.9894
2-Ketobutyrate	9703.26	10941.7	10706	13896.4	11764.2	14561.4	13367.7	12567.6	14738.2	11748	12296.3	12428.5	13377.6	15031.7	14493.3	14048.1	14952.3	15115.2
2-Methyl-1-butanol	19856.8	22946.4	19626.3	18263	18655.4	9485.67	8585.4	12629.9	11196.6	40016	36521.3	42104.5	86511.3	72913.4	65398	38873.4	40682.2	33859.2
2-Phosphoglyceric acid	5965.75	4341.11	3245.85	8974.57	4128.08	4797.41	1625.04	2572.66	1571.01	6509.03	5632.03	7184.1	2611.44	2594.06	3748.74	1143.16	1361.04	798.805
3-2-Hydroxyethylindole	1.57914	17.0375	29.6419	7.16389	4.37004	14.3919	35.6417	11.4762	2.04583	8.76315	13.8921	28.6576	11.5811	9.86947	6.34219	25.0097	9.47578	25.1343
3-Dehydroshikimic acid	930.472	939.705	1100.73	893.004	1323.24	991.63	1219.1	1117	771.771	724.754	788.396	517.491	1137.68	917.731	987.36	763.457	765.58	740.255
3-Hydroxyanthranilic acid	18.3144	23.4622	22.1839	22.3099	8.05894	20.6708	41.9911	104.977	41.5866	55.7068	26.4555	30.9649	81.4694	13.0718	66.0802	34.0226	19.8202	32.7099
3-Hydroxy-DL-kynurenine	4.28163	9.25714	1.41362	6.16027	7.26214	4.58174	6.31617	5.70599	1.39845	8.45462	1.28159	10.316	1.12324	6.79161	6.35495	6.48239	7.99762	18.7204
3-Hydroxyphenylacetic acid	24.5548	36.0139	182.336	388.586	82.134	80.2666	134.015	123.473	77.2207	35.9864	28.8508	36.5546	75.0527	66.5424	21.3353	62.6612	58.7114	44.7903
3-Indoleacetic acid	18.3026	20.2104	25.9247	101.28	102.047	97.2882	84.7823	57.2371	21.1185	10.9999	294.049	27.5913	54.5025	73.3923	35.1962	92.7224	34.5793	79.338
3-Methylglutaric acid	74232.7	101144	99098.2	71324.9	82278	55215	44920.4	65833.7	59530.3	97704	101442	116188	110507	110906	101017	80554.8	91646.4	72493.8
4-Aminobenzoic acid	37.5994	4.56914	8.5532	20.1991	10.8408	6.64802	2.93987	24.6351	17.5096	16.4317	19.9379	17.9418	23.381	26.4027	30.1234	7.29346	13.3942	6.99945
4-Guanidobutyric acid	31.6411	12.2204		6.1746	11.4432	21.7276	14.3031	7.17601	14.0722	55.1614	12.1702	39.0327	18.8025	1.03949	2.88697		25.8652	33.6256
4-Hydroxybenzoic acid	5806.93	6029.52	5467.25	5885.14	5640.82	7063.06	6967.55	6631.68	6968.52	4072.25	4811.83	3593.04	4540.95	5265.06	4680.17	3791.27	4630.99	4369.72
4-Hydroxy-L-glutamic acid	1868.64	2439.61	2852.3	1994.45	1996.82	1820.96	2031.33	2368.01	1767.15	1301.35	1987.14	1971.27	2187.17	2124.02	1938.62	1433.63	1837.07	1775.69
4-Hydroxyphenyl-pyruvic acid	1313	1844.23	1863.6	1530.43	1237.29	1544.03	1487.26	1139.08	820.901	2179.73	2704.34	2746.43	3088.35	3213.36	2744.03	2277.06	2113.2	2276.09
4-Methyl-2-oxovaleric acid	46414	36305.9	35973.2	65589	67685.1	40060.9	59926.3	35163.6	62437.9	46034.1	57394.6	39953.7	43808.4	39179.9	41589.6	71435.1	39710.4	57738.1
4-Pyridoxic acid	5971.61	7754.29	6353.34	7872.76	7051.53	6553.09	7376.03	7046.11	6861.52	4023.75	5510.98	5452.33	7648.03	7709	6997.94	4866.59	5771.44	5794.26
4-Quinolinol	18.3495	8.12053	8.23816	11.147	17.931	19.0278	7.41528	28.2501	4.40705	36.2071	7.0406	7.64849	19.4339	2.42322	8.58817	7.40068	30.1268	11.8828
5-Deoxy-5-(methylthio)adenosine	166638	181587	182114	179811	156881	182770	172965	178122	191013	144598	156895	172529	188178	183397	166654	138810	167414	139594
5-Hydroxy-3-indoleacetic acid	785.362	705.341	839.207	623.158	464.741	966.725	727.967	792.65	846.916	521.61	737.06	817.805	975.446	1121.85	1036.05	787.802	990.453	1049.76
5-Methoxytryptamine	12.8441	30.4197	13.9345	9.80139	7.97439	5.64063	4.521	7.51235	1.38156	6.89125	4.15224	17.937	7.27949	9.61035	4.17293	11.6075	3.608	27.2828
6-Hydroxynicotinic acid	11.6896	9.27956	10.414	13.2046	30.2385	25.374	51.7334	43.7341	13.8586	12.028	28.6599	27.1064	17.8797	32.7712	33.1914	41.9902	5.50529	66.389
Acetoacetate Neg	255.125	325.895	67.9535	299.837	128.069	132.084	271.85	311.625	308.623	97.3762	185.958	382.233	240.117	507.609	317.609	173.23	379.012	349.107
Adenine	2693.34	2800.23	3136.67	2943.55	2040	3211.41	2623.98	3834.36	3146.61	3752.14	4004.52	3311.63	2347.54	2332.68	2365.42	2493.78	3191.3	3983.97
Adenosine 3-5-cyclic monophosphate	1931.21	2665.87	2023.15	2094.64	2370.79	1988.55	1489.01	2431.18	2053.85	2924.91	3171.6	2880.98	3014.09	2812.61	2508.1	2434.23	2695.04	2504.96
Adenosine 5-diphosphate	2596.23	2270.75	2439.15	3401.83	1855.23	2350.45	1759.82	2304.67	1808.26	5559.92	4981.86	5582.76	2375.89	2684.33	2445.25	2319.66	2804.99	1558.59
Adenosine 5-monophosphate	31428.3	33409.7	33535	32556.7	27683.6	32213.4	26909.8	29551.4	29736	32108.2	37571.1	35712.2	28654.5	27524.5	28230.4	28411.5	30456	29288
Adenosine 5-triphosphate	141.818	119.328	21.2425	16.7054	12.1072	24.3486	141.785	156.325	91.4815	25.7198	58.9578	90.3359	42.3167	121.814	151.866	35.8244	76.7282	61.6846
Adenosine	10.4675	4.27296	8.96131	12.6965	10.2307	11.1964	6.17762	0.795193	3.31951	9.51305	13.8331	6.23985	12.1951	20.6271	17.9091	7.88917	4.00273	6.81531
Adenylosuccinic acid	32.83	7.51271	22.7953	16.7692	10.2684	17.198	1.164	12.9324	1.66376	19.5625	0.803128	1.41296	15.781	16.0482	1.0999	0.664645	21.1474	0.347748
Adipic acid	67750.7	108418	96762.4	80227.4	77303.2	56342.9	45312	69480.2	60797.4	104596	112853	123309	113478	116778	99977	84214.6	91118.3	82381.3
AICAR	4.48974	17.7187	2.78925	31.5765	2.07687	16.0296	3.17664	5.56574	10.2702	18.3635	5.03486	19.9871	9.26054	19.0532	7.73803	7.04447	5.5104	7.16196
Allantoin	170.464	278.702	234.474	83.4821	142.467	81.3611	364.39	964.012	1080.95	479.091	1020.75	96.4596	118.037	294.367	39.2224	121.807	163.628	888.151
alpha-D(+)Mannose 1-phosphate	30339.1	39851	37667.3	23797.1	21440.2	21367.2	4936.61	6553.89	6001.49	36396.4	36488.5	34139.3	6465.26	12177.3	12299.4	5729.19	5716.33	3598.24
alpha-D-Glucose-1-phosphate	80876	86511.2	81665.4	66210.6	60125.7	66663.5	15603.9	18365.5	14332	66300.2	79364.4	85748.8	37417.7	40226.2	38176.5	12201.3	12842.9	10143.5
alpha-Ketoglutaric acid	322533	450583	406564	321846	318495	205347	164737	284163	252106	420455	433442	516892	475940	449929	409750	343637	369631	335541
Arabinose-5-phosphate	74367.1	80469.7	86756.6	82964.9	68236.8	83244.9	23904.4	21920.9	22775.7	49743.2	54557.7	61762.1	37534.4	37281.6	36467.4	9307.1	11282.9	10939.6
Argininosuccinic acid	25.2719	28.8423	26.3401	59.0478	13.8447	21.288	107.361	63.1337	18.5965	34.9093	36.2558	25.3084	25.8354	21.0262	21.9971	41.8819	24.5871	30.9039
Beta hydroxybutryic acid	33427.1	48423	38357.9	51934.6	55731.1	52368	52472.4	54435.6	53757.3	42178.9	42076.2	48274.2	54594.4	55844	58431.9	50148.2	44498.1	47276.9
beta-Nicotinamide adenine dinucleotide	645128	742079	705808	674398	617540	686007	681917	687834	733687	598240	681443	670934	725654	713026	624119	638006	715100	655255
beta-Nicotinamide mononucleotide	309.098	58.632	598.754	1795.78	312.997	37.7621	325.973	306.969	1105.67	86.6534	67.9218	779.717	189.082	1574.37	429.372	484.32	898.358	176.135
Cellobiose	936.523	989.683	1122.37	860.857	802.179	784.944	1033.81	842.208	1050.4	1198.08	952.59	1177.4	1145.59	1377.13	2414	1397.99	943.15	976.332
Chorismic acid	206.529	195.268	129.543	70.6043	17.839	88.3183	46.1824	59.6325	182.864	90.7831	36.4011	268.82	135.76	155.049	88.5654	53.3444	53.8355	45.7793
cis-Aconitic acid	113595	130623	120330	175133	143779	149317	145332	141345	141917	136811	150894	147485	434258	421097	379612	338735	367287	330095
Citramalic acid	13009.7	8777.06	8874.65	10417.4	12713.8	8365.62	8860.65	8734.96	16685.7	16395.1	13794.2	13635.2	10296	18935	11641.2	11767.2	12304.3	12849.9
Citric acid	1.63453e+06	1.86576e+06	2.05441e+06	1.07775e+06	946675	922604	1.396e+06	1.13028e+06	971764	961391	888749	1.5906e+06	1.21181e+06	1.27174e+06	1.48605e+06	1.63452e+06	1.49219e+06	1.4511e+06
CoA	2.70734	9.26072	5.74906	5.47394	0.472165	1.1188	3.50344	2.63445	1.22222	12.3947	10.1913	12.0142	8.21051	8.99882	9.58735	6.71058	32.9306	7.74184
Creatine phosphate	152.378	124.966	172.805	90.3614	176.831	161.997	106.05	175.911	83.1173	200.866	90.6163	102.312	101.174	58.7625	6.61855	33.7216	216.935	176.004
Creatine	3221.88	1983.67	3064.04	2667.49	1896.87	3201.11	7071.5	2877.38	4181.88	3135.2	3292.33	3644.13	2144.89	2333.06	2903.28	2373.99	3973.57	2815.17
Creatinine	174.563	108.664	114.84	23.2558	160.152	100.76	92.453	56.1228	54.216	268.534	105.355	364.404	52.9817	83.4451	70.887	79.7656	52.3561	102.519
Cysteine	117.34	195.421	49.651	201.572	47.2349	27.4166	20.3448	24.4731	19.3078	41.2103	32.999	50.8821	45.9185	72.8036	44.3584	67.4628	64.7416	309.503
Cytidine 5-diphosphate	1106.41	1328.6	1444.2	2037.11	677.732	1126.6	889.356	1840.05	1122.71	3075.57	2379.32	2511.2	1605.63	1561.7	1935.34	1637.69	1368.73	1131.78
Cytidine 5-triphosphate	17.1708	1.46486	19.5784	10.1499	10.1417	20.7227	11.3453	5.76785	10.1057	27.7033	9.48699	30.8091	1.73019	20.0923	8.80893	15.6716	6.00027	38.9257
Cytidine	25.6333	35.0087	18.2471	21.4327	38.359	3.59284	27.4663	27.9432	4.89059	4.99467	22.1946	7.47111	20.293	18.6254	22.6174	24.9727	37.611	14.3566
Cytidine-5-monophosphate	4908.68	4769.22	4624.32	5189.97	4437.1	5777.71	5488.79	5444.64	5969.4	5578.92	5541.62	5467.56	4959.31	4654.36	4887.18	5979.93	6125.3	5755.4
Cytosine	30.9588	30.0351	11.7279	32.2393	1.85369	32.0114	13.3775	35.531	58.1466	33.0924	21.0791	20.8231	12.6715	146.048	24.6231	1.28749	2.12323	22.0585
D-+-Galactosamine	33.9677	32.2322	18.7343	9.47813	19.2273	5.5608	61.2313	30.8304	24.8808	22.5628	16.6121	23.7405	11.5221	17.9715	19.313		13.8736	11.9913
Deoxyadenosine 5-triphosphate	1.78674	0.173513	0.429977	1.26961	0.470291	5.33532	0.846804	0.417913	15.4968	0.746319	0.443159	0.530048	19.8667	0.565611	4.67972	0.703356	13.3855	6.38167
Deoxycytidine 5-triphosphate	5.22641	4.12438	1.14496	17.6485	5.11663	3.81981	8.45988	5.22197	7.70129	13.0948	18.4301	16.6243	1.89072	8.36252	12.2108	10.1559	1.1953	0.560217
Deoxyguanosine 5-triphosphate	86.4567	107.309	18.0241	9.97364	13.5015	46.2306	440.689	282.688	6.45052	56.6359	173.721	50.2399	41.7858	31.5786	269.92	99.2233	131.488	100.281
Deoxythymidine 5-triphosphate	9.31963	11.7432	1.07715	47.6675	30.8254	67.9216	20.4596	35.557	14.827	8.50733	10.7046	98.571	11.8539	7.95341	27.3299	31.5749	4.40363	38.3855
D-erythro-Dihydrosphingosine	14867.4	16024.1	15587.7	16529.1	15251.3	18142.8	20864	21246.6	23437.1	13396.2	14204.3	15187	17093.1	18817.3	16423.5	18519	19021.5	18286.7
D-Fructose 1,6-biphosphate	1792.99	1902.63	1491.6	5215.78	1654.39	2498.25	1062.92	1194.86	755.787	3019.47	1911.93	2651.35	795.917	1118.19	1390.46	588.983	655.947	910.903
D-Fructose 6-phosphate	200927	234103	226004	189601	158124	182531	40305.6	48266.4	33068.9	180712	229941	236065	102200	109052	111286	28092	32460.9	29085.2
D-Gluconic acid	33950.5	44353.4	41415	34642.7	33109.1	36166.2	32046.6	41787.9	40428.5	24410.9	33396.2	36103.8	31984.9	28773.7	26825.8	30859.2	33231.1	16939.2
D-Glucosamine 6-phosphate	51.2142	350.524	130.952	91.6317	155.137	108.965	155.818	242.429	87.1513	81.0767	222.147	85.8497	1004.32	239.568	144.061	392.824	183.848	179.835
D-Glucose 6-phosphate	29851.6	38234.9	35367.6	32864.9	27515	31247.8	6355.25	8407.66	6358.69	29037.3	34586.1	38465.4	18450.8	19476.8	17821.6	4819.6	4854.12	5312.38
Dihydroxyacetone phosphate	75907.7	82948.8	81945.8	69152.7	57636.3	68436.3	17775.6	15884	17087	61979.4	70459.5	69541.4	31982.8	31425.9	30680	7676.11	6631.34	6352.97
DL-2-Aminoadipic acid	220.517	194.195	226.728	309.81	233.459	241.673	204.545	328.882	103.983	34.3477	206.007	253.544	150.396	196.036	213.415	121.598	192.612	25.4367
DL-Glyceraldehyde 3-phosphate	112.508	16.5932	30.1228	76.7404	56.6522	252.754	12.548	55.4818	93.6317	63.3854	74.3285	62.5025	104.257	188.981	34.2004	37.896	136.013	17.7859
DL-Isocitric acid	1.03076e+06	1.26107e+06	1.36293e+06	758923	775837	668723	1.08057e+06	822383	701365	701115	699548	1.02159e+06	837200	881567	962914	1.15706e+06	1.07202e+06	951071
D-Maltose	1336.61	749.594	1093.4	516.752	599.546	1047.02	937.418	818.435	1009.84	1141.94	1015.05	1078.43	850.629	881.871	1912.1	892.278	681.563	997.67
D-Mannose	299546	316284	315897	324559	332162	332897	315271	206437	311566	288001	310751	291261	318417	212527	307790	285989	289509	305077
D-pantothenic acid	989096	1.17344e+06	1.10149e+06	1.33235e+06	1.24275e+06	1.29414e+06	1.74578e+06	1.71854e+06	1.72354e+06	765563	966728	924929	1.82174e+06	1.8196e+06	1.67218e+06	1.68724e+06	1.87494e+06	1.83151e+06
D-Ribose 5-phosphate	39354	45328.6	44424	43735.6	38501.7	41080.1	12661.9	11283.7	12692.6	32741.1	36592.9	38309.3	20868.6	25888.6	22727	5992	6491.51	6124.59
D-Ribulose 1,5-biphosphate	706.696	120.741	478.767	350.641	94.1065	22.4305	345.62	152.955	81.0398	230.354	266.056	184.267	42.0129	206.652	124.014	157.662	72.3475	356.508
D-Sedoheptulose-7-phosphate	40255.1	42835.6	41025.5	43903.4	33199.5	37322.3	13365.3	13241.9	13412.4	36846.3	38311.4	41419.9	27831.5	26565.9	26685.3	15424.2	16235.5	14993.3
D-Xylose	3539.56	4669.49	3943.64	3090.18	5195.43	3704.59	3373.67	2928.14	4387.45	6678.99	5388.99	3157.32	4937.58	5409.99	6040.8	5254.13	3691.45	4392.42
D-Xylulose-5-phosphate	44667.5	50184.3	49263.6	50911.6	44946	56019.7	20118.1	14579.4	14778	28749.6	37047.4	37370.5	23538.7	23572	23768.7	4598.48	4891.23	6135.21
Epicatechin	154.767	70.2322	192.794	163.961	429.58	240.476	85.1789	35.9828	102.712	32.8529	236.416	107.187	152.706	215.716	190.381	47.1056	134.902	121.249
Flavin adenine dinucleotide	74.7694	33.1141	72.0018	57.2318	27.4373	50.3291	49.2646	34.5399	157.811	132.561	83.7036	137.017	40.43	225.908	108.818	201.835	172.489	62.6671
Folinic acid	39.0681	3.9714	142.171	21.7045	17.9937	21.0419	0.677119	22.3248	4.84992	21.1067	28.5916	6.45535	2.2136	28.5374	21.212	37.4588	11.4236	3.96908
G3P	266046	283230	264456	277905	230913	248030	266025	248056	246718	251510	271976	274179	189759	177244	165447	162146	164882	149350
Galactonic acid	39508.8	47671.5	44109.2	38822.2	38434.6	38083.7	46657.1	43428.2	42807.2	24352.5	37213	40351.4	33283.5	32558.2	33194.1	37980.3	45257	44882.1
gamma-Aminobutyric acid	15.6859	18.0716	23.9452	52.084	93.6881	21.3256	22.0066	69.059	18.2179	92.4585	41.1821	26.8012	65.4217	15.3843	43.633		10.8106	6.39394
gamma-Glu-Cys	14920.1	15563.1	10297.2	15397	15230.2	1556.73	828.454	12147.1	7828.99	22783.7	24660.1	23486.3	32204.5	31175.2	29329.4	29812.3	34627.6	33037
GlcNAc	17.3155	23.6989	13.9166	55.6537	29.7941	39.138	10.7783	11.1695	21.1918	141.408	20.9039	34.1764	48.1133	45.658	23.4529	12.7505	22.8069	31.7662
Glucoheptonic acid	4201.79	4143.94	4453.78	3871.88	3340.29	3414.75	4622.52	4191.49	3292.77	4683.46	4473.61	4765.08	3236.48	3653.49	3308.09	4452.95	4459.63	4301.82
Glutathone red	2.32904e+06	2.40662e+06	1.96221e+06	2.06453e+06	2.09514e+06	173318	58606.9	1.69108e+06	929891	3.43598e+06	3.46829e+06	3.35025e+06	4.01046e+06	4.04947e+06	3.79911e+06	3.8538e+06	4.1823e+06	4.13404e+06
Glyceric acid	3197.85	3642.51	3456.6	4159.73	3330.58	2828.47	3518.83	3182.26	1022.87	1934.61	2805.67	2470.63	4667.73	3937.27	2979.52	2501.13	2089.9	2513.36
Glyoxylic acid	23.9037	8.02334	31.7091	14.5608	10.8537	21.5187	8.97999	20.9543	7.47431	7.44478	33.6871	77.2971	16.2796	6.60793	6.29365	6.50778	4.42346	18.5515
Guanine	58.678	67.7733	181.573	135.011	236.983	41.2036	61.6475	115.797	122.217	1.27214	114.563	185.31	76.9467	97.4082	75.6351	91.9916	18.715	117.11
Guanosine 3,5-cyclic monophosphate	23.6112	10.4827	2.67783	10.6434	22.198	12.1403	90.7844	0.864834	0.457266	0.972633	0.620822	10.8313	10.1862	0.511897	0.418763	8.23953	0.527683	4.62063
Guanosine 5-diphosphate	13.6953	17.5688	25.7561	22.2353	35.1873	26.3686	29.2264	5.98627	3.06546	9.63015	1.99501	12.4841	1.0316	22.4694	14.4928	0.324247	1.11784	0.954882
Guanosine 5-triphosphate	16.0573	13.4374	27.0369	4.66211	0.664497	1.04497	0.769313	1.24441	12.9911	12.7008	0.346584	0.458944	5.89144	15.8512	0.533671	4.57696	1.01172	0.611648
Guanosine	265.006	181.906	23.9233	12.2944	149.63	16.2486	90.2633	536.774	864.783	91.321	361.664	431.872	107.009	37.7927	1.81081	295.346	369.797	52.3616
Homocitrate	1501.97	2140.05	1185.7	1805.05	1951.07	2207.86	2173.68	2506.39	1804.19	919.232	1684.61	1752.5	2100.43	2314.87	1746.12	1390.64	2233.12	2187.57
Hypoxanthine	4116.9	3981.44	4472.21	3992.24	5476.65	5740.11	13165.7	13578.5	14775	118.857	137.118	175.09	582.625	489.014	269.968	7011.6	8052.72	8130.53
Indoline-2-carboxylate	23.6166	10.0978	96.2543	26.9261	44.6811	114.399	155.045	123.196	39.1304	57.5917	81.5308	64.6672	48.5593	26.4853	94.1316	79.561	128.767	79.8075
Inosine 5-diphosphate	31.6687	62.006	322.816	27.3605	22.271	32.3255	261.906	552.402	42.8745	66.6926	864.297	1134.04	37.8945	32.0041	45.7858	499.755	76.4682	16.2947
Inosine 5-monophosphate	2454.38	3072.37	2786.97	2952.23	2675.96	2567.56	3096.67	3080.43	3340.63	1926.3	2411.02	2463.4	2131.97	2125.57	1916.04	2275.75	2923.83	2699.83
Inosine 5-triphosphate	2.41508	22.5086	33.1178	7.16016	3.09489	4.22543	35.6195	5.22947	21.8236	6.23914	10.345	10.8094	14.938	10.3352	15.6028	42.688	7.16628	13.3907
Inosine	2.97699	5.54545	12.0926	19.8214	17.6115	90.9709	104.95	33.9112	40.2219	30.9303	7.16891	13.1926	16.106	5.65573	4.10939	6.51608	25.0856	4.1939
Isopentenyl pyrophosphate	26.289	80.0981	32.5897	57.306	53.3744	17.8684	9.85909	27.1049	33.5129	47.5402	20.7106	25.0038	21.3096	13.004	12.4195	33.2836	18.8712	20.2078
Isopentyl acetate	20370.4	21275.1	27460.7	14391.8	13143.3	12868	19854.7	18446.7	13681.2	12314.9	10349.7	22252.1	16931.3	17670.2	13789.6	22237.7	14299.7	21285.3
Itaconic acid	18131.9	19686.4	18488.9	20290.9	34088.2	22194.7	30264.9	19959	23311.6	22632.7	30056.8	20248.7	25212.2	20497.5	23035.1	45219.8	31574.5	23121
Ketoisovaleric acid	62.7386	28.7826	97.035	41.5384	51.5351	115.201	61.613	12.5682	232.867	40.4346	183.711	31.1251	44.8286	18.1236	18.2994	24.5669	32.3003	26.4162
Ketovaleric acid	7149.3	9121.2	7874.73	8368.89	5701.32	6715.69	8127.7	6833.09	5318.94	10494.6	12208	11678.1	14489.4	12767.7	10969.7	10995.8	10150.8	10625.7
Lactic acid	633525	669324	655109	653360	637829	657168	627681	600677	609896	730201	776243	776500	818133	790545	771028	652274	681927	695918
L-Arabinose	4240.23	3929.92	3121.01	3382.54	4916.74	3097.37	4108.24	3610.5	2635.09	3231.05	2780.14	2921.97	3308.01	3423.58	2628.92	2747.32	3185.27	3092.23
L-Arabitol	785.796	805.642	623.516	496.73	773.1	681.937	657.469	725.707	737.122	706.3	693.223	608.142	945.863	517.304	849.991	788.48	914.84	394.858
L-Arginine	16111.6	16623	16068.6	15572.1	12765.5	2766.06	14478.1	16780.5	13334.1	13961.5	15172.6	14683.1	15069.8	15202.1	15050.8	13736.1	15929.8	13166.5
L-asparagine	302.894	661.118	648.921	543.704	646.765	410.465	542.57	915.424	750.294	555.747	554.441	708.499	501.58	550.505	749.407	836.914	688.426	787.637
L-Aspartic Acid	575546	633435	600981	563765	510430	513256	768366	740336	764634	545286	545410	538983	683074	655779	618782	972672	915827	851856
L-Canavanine	61.8912	59.6362	157.223	68.9499	26.8405	39.6503	40.2765	61.0799		14.5682	6.71055	44.6663	104.318	39.4138	1.06142	99.6856	7.17392	14.7981
L-Carnitine	176.989	309.47	149.646	303.88	267.007	153.833	310.357	231.986	244.126	346.19	244.568	131.466	147.57	214.133	128.149	239.614	185.728	207.606
L-Citrulline	83.2361	719.141	171.077	952.87	251.692	79.7618	63.2647	593.259	525.148	100.801	54.6121	1045.01	202.036	109.274	128.519	1054.26	177.364	156.647
L-Cystathionine	270.726	127.823	20.9601	97.7766	59.0188	89.6122	146.417	148.061	299.233	169.805	296.895	306.575	141.132	151.671	122.313	297.602	103.252	179.478
L-Cystine	213.165	163.041	147.539	175.208	115.607	434.533	772.82	264.23	394.44	26.1384	33.985	24.5122	14.1192	53.2406	8.55173	37.7047	19.6658	34.018
L-Dihydroorotic acid	1179.66	1372.75	1277.07	1251.81	982.64	1385.73	1223.34	1686.95	1682.25	2168.13	1503.4	2125.54	1207.58	1591.35	1312.86	962.834	1614.84	1239.84
L-Glutamic acid	1.85083e+06	1.95025e+06	1.94449e+06	1.82977e+06	1.74386e+06	1.76419e+06	1.9116e+06	1.89409e+06	1.87626e+06	1.70444e+06	1.86427e+06	1.83392e+06	1.75706e+06	1.6822e+06	1.62521e+06	1.54448e+06	1.64675e+06	1.54638e+06
L-Glutamine	122521	118651	117957	118229	122681	131951	124660	118588	122041	100135	112067	110509	126967	122215	116985	101362	105875	99554.3
L-Gluthathione (oxidized)	2.44452e+06	2.45183e+06	2.53841e+06	2.52221e+06	2.45222e+06	2.62961e+06	2.63397e+06	2.57853e+06	2.59962e+06	1.83686e+06	2.09538e+06	2.17472e+06	2.05605e+06	2.063e+06	1.97034e+06	1.95003e+06	2.00222e+06	1.99819e+06
L-Histidine	5443.12	5248.1	4871.3	4730	5376.29	5299.79	5798.03	5243.69	5910.71	5876.06	5805.66	4595.53	5461.86	6039.9	5976.63	5603.96	3133.97	5310.71
L-Homocysteine	37.6628	48.7639	2.48364	14.8973	14.1556	27.1123	10.7097	45.1097	10.4546	21.2532	20.506	19.3404	3.80263	27.2867	36.0391	15.3159	24.7673	7.01952
L-Homocystine	17.4173	17.409	57.1887	22.9291	74.9987	33.932	20.1739	22.0823		35.6606	8.29302	30.1239		23.2407	30.0993	42.7653	29.0516	5.31575
L-Homoserine	44.0334	139.352	75.5121	28.0202	50.4007	60.3616	74.2199	71.1079	55.5329	39.9317	9.69556	127.057	68.8042	103.729	32.5469	18.2559	45.9566	7.61378
L-Hydroxyglutaric acid	126740	158304	144609	162664	148790	152056	155456	151968	154703	120839	142646	141252	199185	201434	180143	152128	171797	168223
Lipoamide	71.8191	7.0609	36.0625	95.7976	12.7033	23.2049	7.65016	11.5214	85.1866	12.547	25.6354	17.5965	20.0329	8.84491	246.179	9.01818	13.7862	13.2864
L-Isoleucine	8118.7	7770.73	8629.09	8082.34	10695.8	8957.77	9583.56	9111.68	9634.83	4661.28	6412.64	7088.77	8855.39	9723.89	9131.09	6987.24	8175.23	7997.49
L-Kynurenine	6553.6	8021.36	7574.28	8437.4	7583.79	7754.47	7490.32	7401.06	7526.72	4715.28	6526.5	4093.91	8519.44	8187.38	8569.08	6138.47	7576.25	7102.48
L-Leucine	8118.7	7770.73	8629.09	8082.34	9711.64	8957.77	9583.56	9109.68	9634.83	4661.28	6412.64	6531.37	8845.34	9723.89	9131.09	6987.24	8175.3	7997.49
L-Malic acid	2.45615e+06	2.78773e+06	2.7043e+06	2.55841e+06	2.2368e+06	2.31106e+06	2.41879e+06	2.35445e+06	2.33631e+06	2.19542e+06	2.48847e+06	2.61459e+06	2.54178e+06	2.45682e+06	2.20543e+06	2.09352e+06	2.1993e+06	2.21796e+06
L-Methionine	167455	171952	183443	207864	197747	198334	198032	191385	196094	126162	156806	151014	197944	105706	208412	182686	192230	187170
L-Phenylalanine	1.38547e+06	1.6342e+06	1.55283e+06	1.75277e+06	1.6236e+06	1.70364e+06	1.68077e+06	1.63251e+06	1.57226e+06	989213	1.26003e+06	1.19359e+06	1.71628e+06	1.66623e+06	1.61459e+06	1.34301e+06	1.46397e+06	1.47615e+06
L-Proline	280.097	259.57	281.559	166.163	186.632	193.114	134.257	138.529	157.577	229.838	167.759	365.263	289.475	277.417	261.626	188.283	210.648	242.025
L-Serine	22856.8	19628.7	20417.5	22947.5	23954	25138	24865.5	23627.1	20927.9	23523.7	26195.4	20406	21229.9	18927.7	20929.5	23006.5	23769.5	21067.3
L-Sorbose	54037.3	64668.6	52082.1	108879	93002.4	106109	69281	68493.6	79573.5	86540.8	90567.6	77865.3	89216	81503	88672.6	76128.6	81467.1	71518.1
L-Threonine	39083.4	37554	32508.9	32446.7	41594.7	40331.3	34050.6	41956.5	35461.2	41727.5	36553.1	27802	45046.8	33614.2	42524.6	31341.1	38316.2	47794.9
L-Tryptophan	399962	452258	423089	459077	413060	424304	447765	441471	435269	283147	336326	321639	422781	419997	399761	376539	399374	395153
L-Tyrosine	251121	286013	273804	307104	288719	296673	298115	295245	287623	181844	223336	215467	307258	292449	284641	244343	269587	266584
Maleic acid	1922.31	902.648	1736.09	2024.57	12084.3	2036.67	2939.81	2542.92	3316.91	3784.55	16027.9	1834.57	1869.64	1879.2	1921.02	13990.3	1503.2	2147.86
Malonic acid	41802.8	39466.8	40320	42784.5	43332.3	44245.1	36827.7	45076.4	36513.5	34284.5	40418.6	37568.4	37546.4	39117	39673.2	43863.1	42063.8	40231
Melibiose	80.158	102.963	75.4636	125.43	13.0309	39.9357	18.9522	68.9598	29.7977	88.8276	43.8477	111.578	172.045	34.6251	548.148	50.333	148.176	79.2208
Mevalonic acid 5-phosphate	2761.38	2746.08	2652.52	3402.26	4217.21	2722.12	3703.8	3267.61	4145.42	3342.75	2687.1	2748.14	2873.63	2583.35	2742.4	2039.73	2213.01	3551.16
Mevalonic acid	63.9795	7.7395	41.6307	37.3204	11.8928	43.0151	11.4941	71.1263	20.3418	13.7307	35.5624	42.3891	24.3836	28.3124	9.62226	30.5648	48.1594	21.7303
m-Hydroxybenzoic acid	16.0006	1.35855	9.7843	52.0623	23.4567	15.7554	19.5258	1.03377	5.26776	4.24114	1.5471	0.315339	16.0315	8.30089	12.1865	23.6895	9.00602	15.9814
myo-Inositol	3.15103e+06	3.18327e+06	3.11861e+06	3.326e+06	3.17178e+06	3.24697e+06	3.14025e+06	3.17772e+06	3.09422e+06	2.7797e+06	3.01502e+06	2.9659e+06	3.16043e+06	3.21306e+06	5.99551e+06	3.01248e+06	3.04785e+06	5.72475e+06
N-Acetyl D-galactosamine	204.538	2138.55	1741.79	30.1243		494.877	486.079	366.563	222.221	9.29494	372.432	409.305	350.658	22.4049	125.297	709.623	350.394	367.384
N-Acetyl-alpha-D-glucosamine 1-phosphate	37682.1	37450.1	42274.9	52926.9	44057.3	43994.6	58381	57214.4	61809.8	36998.9	34086.6	42940.3	49798.8	55071.7	45530.4	51196.5	57030.5	51148.7
N-acetylaspartate	18640.5	25347	22449.2	22198.1	20152.4	20160.9	24173.9	21979	22910.3	15717.7	18352.7	20983.6	24208.1	24148.4	20273.7	18341	19898.6	21211.6
N-acetylaspartylglutamate	866.53	175.972	307.571	101.727	106.093	243.711	211.043	45.1994	297.424	145.291	22.7084	39.643	172.61	436.445	73.3739	185.578	200.728	131.743
N-Acetyl-D-glucosamine 6-phosphate	11729.3	12514.3	14983.3	14162.2	11978.3	15110	15038.1	11051.6	14066	9258.47	9089.95	7896.55	4696.21	4569.52	4588.25	5532.49	5705.99	5228.13
N-Acetylglutamic acid	9863.25	11164.3	10731.8	10546.8	9369.88	10507.4	11212	10156.5	10149	8396.21	9294.91	9552.72	10256	9405.36	8608.81	8512.99	10137.4	9255.56
N-Acetylneuraminic acid	4261.47	3941.93	4846.01	3876.52	3281.69	4054.19	3372.66	4928.15	4009.22	1970.23	4412.5	2748.28	5227.26	2993.96	4169.11	3780.75	3892.22	4236.19
NADH	140.311	296.161	229.545	332.073	226.073	159.712	167.529	227.005	197.495	190.045	114.791	117.323	232.83	62.766	296.655	121.633	135.192	177.239
NADP+	26.2158	45.7767	36.2782	42.7091	10.2748	11.3686	28.0689	22.1311	13.2257	485.777	18.9989	535.92	21.664	480.648	11.9607	21.1028	35.7235	333.846
NADPH	2.72351	20.7978	28.4951	24.5934	24.759	37.7579	28.0611	67.4421	38.9811	117.795	127.312	19.1872	143.141	16.7848	65.2966	28.0133	65.59	21.6612
N-Carbamoyl-DL-aspartic acid	255125	316183	276382	266606	237679	241610	305872	300283	301081	250016	275267	263689	232241	224213	194133	191812	212333	191117
N-Carbamyl-L-glutamic acid	1689.69	1791.72	1678.7	1751.34	1447.2	2000.94	1549.3	1587.24	1328.74	1175.57	1777.5	1322.28	1881.82	1909.47	1665.12	1693.85	1695.11	2134.23
N-Formyl-L-Tyrosine	31.5325	22.5793	38.9692	207.609	13.4851	209.58	15.7245	301.834	30.5314	25.899	21.1102	212.293	341.741	29.0812	44.0939	17.2889	333.716	66.6025
Nicotinic acid mononucleotide	19.3064	47.1313	14.436	15.2871	25.3602	51.5583	95.8867	30.4782	14.1644	26.6811	36.093	32.4685	21.9664	68.8641	19.3869	32.0607	81.4815	29.1473
Nicotinic acid	7998.96	7407.57	8500.37	7815.54	7531.83	8477.04	7726.04	7317.02	7044.84	5561.54	6069.56	5522.06	5983.93	5705.96	5908.3	5934.28	7349.96	7021.33
o-Hydroxy hippuric acid	135.984	66.516	63.3044	1114.54	1206.05	1086.47	182.079	56.7781	1031.04	659.083	54.7902	780.069	67.5314	1177.58	54.2236	88.1556	70.8113	48.6796
o-Phospho-L-Serine	20482.2	19560	16090.2	27257.6	15733.8	16242.1	14244.9	15065.7	13341.8	21269.6	23137.4	22504.8	16144.9	16045	16709	10490.2	11442.7	10099.7
O-Phosphorylethanolamine	35.0063	81.787	192.837	136.843	110.79	203.456	63.0536	66.5837	114.716	145.907	90.2984	54.1952	31.3522	43.4278	64.2938	36.7163	34.67	46.8761
Orotic acid	1569	2174.13	2429.89	1904.49	1991.25	2188.92	1243.07	1583.02	1216.92	1818.89	2241.91	2499.57	2274.45	2720.94	6795.34	1640.64	1895.04	1977.37
O-Succinyl-L-homoserine	151.144	98.1908	60.9092	64.2933	276.762	64.309	70.2059	45.3772	30.1915	263.166	74.8658	72.5787	77.0806	84.8147	139.402	232.802	41.629	113.337
Oxamic acid	10.2885	16.0305	8.51935	7.35074	2.4039	6.80382	74.3581	36.2562	12.1823	10.3451	4.90608	7.26472	4.77714	11.4787	5.29614	2.45724	16.9169	9.62988
Phenylpyruvic acid	3136.57	5526.46	4771.9	4181.81	3760.73	4510.46	4530.39	3815.11	3770.37	5515.07	5354.91	7033.11	8002.94	6851.26	5989.86	5078.21	5254.61	3112.72
Phosphoenolpyruvic acid	5237.09	6951.35	6285.89	8180.04	5033.44	6124.08	3100.01	3368.36	3032.33	9923.81	9684.42	9622.89	5763.84	5884.28	5060.71	1653.44	2096.64	1552.99
Prephenic acid	27.7788	15.3471	23.4689	18.9574	19.9242	21.538	11.9878	56.9038	4.37164	18.0964	57.7641	15.0158	24.1473	18.1501	32.2412	73.1573	8.07941	32.4131
Pyridoxal 5 phosphate	146.947	31.7793	91.6293	117.431	21.0848	19.3325	116.417	27.3433	94.3649	78.7324	238.027	19.1024	121.467	46.0994	22.8472	147.019	167.987	27.2136
Pyridoxal hydrochloride	2019.15	3002.52	2277.62	3498.1	3033.9	2909.62	2220.36	2263.88	2306.24	1362.24	1955.57	3593.66	2534.51	2953.17	3717.61	2687.44	2738.28	3070.25
Pyridoxamine	35.6074	34.7529	44.7282	59.7175	30.8812	9.03375	44.432		35.672	17.0172	26.5709	37.1432	51.5982	8.93117	26.7879	4.22993	10.8	16.6772
Pyridoxine	52545.5	67800.1	63893.9	75426.4	66369.1	69212.5	69138.4	66716.6	59608.9	39053.5	48004.6	44128.6	77360.8	79069.7	69384.1	56043.2	59085.2	62866.8
Pyruvic acid	10963.7	14028.5	12857.1	10859.5	10217.8	5625.43	6390.45	7259.29	7222.12	22613.2	20520.8	22764.4	46479	41458	35659.9	21918.7	22123.9	19179.8
Quinic acid	5.82879	17.2759	11.3203	12.8456	4.93009	28.2467	10.3318	2.39565	9.82325	33.8401	12.2615	9.79688	6.91903	57.623	2.00235	10.4348	2.55136	27.681
Riboflavin	8278.33	8984.67	8173.17	10516.1	9096.92	9322.53	8448.37	8468.14	7791.51	6147.14	6533.95	6414.69	10662.2	10701.9	10262.7	9154.4	9266.54	9337.64
Ribonic acid gamma lactone	41.2128	340.983	50.3837	154.697	91.327	147.937	275.43	142.309	41.7791	343.104	55.5075	109.434	206.017	71.9939	128.77	78.7461	368.225	259.224
S-2-Aminoethyl-L-cysteine	0.223613	0.65707	0.203294	1.96111	0.737711	0.180313	0.717892	0.270054	0.236294	1.671	1.55763	0.780773	0.508831	0.652796	0.273924	0.41578	0.551526	0.216629
S-5-Adenosyl-L-homocysteine	2909.18	2992.13	3769.46	2441.14	2267.73	2587.56	3019.6	3238.04	1766.25	3010.38	3221.44	3181.43	2906.81	1823.21	2422.06	2282.3	2852.5	2663.68
Salicylic acid	9228.59	9348.28	9305.3	9407.13	11681.6	9632.76	7686.62	6336.45	8691.49	9312.89	9751.65	6072.13	9126.28	8856.54	9274.1	8700.99	5884.08	8643.3
Shikimic acid	16.8524	4.45685	12.9891	18.5783	5.53901	14.8083	14.2458	15.609	14.4528	8.63627	10.6923	9.82546	16.4078	13.8183	3.56487	8.74743	5.41233	23.4492
Succinic acid	2.68175e+06	3.10497e+06	2.98769e+06	3.11706e+06	2.98275e+06	3.14307e+06	3.19458e+06	3.06279e+06	3.08879e+06	2.00695e+06	2.42552e+06	2.42927e+06	3.02664e+06	3.05717e+06	2.90101e+06	2.61447e+06	2.83388e+06	2.79054e+06
Succinic semialdehyde	6.26395	75.4227	156.456	97.5954	66.6032	80.2984	20.4555	85.7695	90.6024	29.3659	22.4976	27.9961	267.38	12.2389	7.671	217.391	19.8238	23.4704
Taurine	364039	371666	418649	367362	347523	352310	395960	385322	384539	371885	391168	434403	329255	307157	363487	378462	419993	422995
Taurocholic acid	3706.83	4451.29	4149.62	4725.85	4287.04	4527.58	4407.12	4430.44	4137.66	2473.42	3223.6	3062.67	4849.05	4753.95	4498.24	3303.12	3752.39	3652.29
Thiamine	8223.98	8507.93	8138.06	9444.9	8472.85	7659.41	6463.1	7668.95	8433.96	6218.47	8017.03	7230.63	8531.42	10231.6	10711.4	8879.53	9922.52	9146.03
Thymidine 5-diphosphate	13.6542	26.7838	37.2575	8.92286	11.8124	33.1825	97.507	17.2057	16.7616	51.5373	30.5265	18.6354	23.352	22.2621	12.909	17.3538	33.2229	12.0396
Thymidine	15.0032	11.0952	2.87271	18.8398	14.1437	1.51434	16.6647	11.6939	20.9898	10.2401	1.79121	8.80802	10.506	9.11947	10.303	2.74034	12.8864	21.0128
Thymine	333.576	533.044	380.455	529.206	398.594	455.481	390.763	458.165	429.406	234.972	416.001	398.163	558.331	452.664	403.517	433.277	418.104	347.813
trans-4-Hydroxy-L-proline	368.826	807.203	570.609	472.905	570.958	391.823	556.977	371.822	345.526	667.477	616.728	730.748	573.72	394.861	702.868	566.368	508.202	635.585
trans-Aconitic acid	64782.5	74417	68950.4	95640.6	78853.9	84161.1	75634.7	71310.9	72462.8	76885	84860.9	81843.9	236149	230060	207388	180338	196049	169936
trans-trans Muconic acid	5.08658	15.4164	19.2236	0.789175	12.4736	5.937	1.52613	6.70318	1.67213	18.3579	9.89514	25.0933	17.5516	30.6916	34.0615	5.78204	17.6133	9.05945
Trehalose 6-phosphate	52.9297	45.7634	162.31	76.9646	275.725	114.007	159.962	26.0255	15.1661	73.5461	163.689	114.558	45.1168	67.6551	19.13	28.1172	81.1271	15.7937
Trehalose	1047.14	219.071	384.719	569.594		366.573	689.046	465.191	739.212	1162.21		413.759	477.32	166.161	1532.83	434.963	388.055	545.362
UDP-GlcNAc	369530	430467	421881	413663	361219	388895	519217	501709	496400	457001	541642	520923	569518	560652	506127	497705	569678	519276
Uracil	6705.25	8573.87	8835.57	10971.7	8860.5	10298.9	10004.3	9420.86	7913.23	5891.5	8024.65	6918.03	10132.8	9857.13	9679.46	8866.8	9073.81	8663.06
Uric acid	99280.6	125555	112949	128835	116728	127471	120453	117365	113624	72563.9	92156.8	88235	136040	133855	126507	95390.4	106820	106727
Uridine 5′-diphosphogalactose	1.97836e+06	2.30371e+06	2.29595e+06	2.32779e+06	2.07085e+06	2.16953e+06	2.60135e+06	2.5429e+06	2.47987e+06	2.76756e+06	3.15039e+06	3.10673e+06	3.13224e+06	2.97641e+06	2.82616e+06	2.36684e+06	2.64571e+06	2.36435e+06
Uridine 5-diphosphate	978.117	567.401	422.752	931.439	413.925	546.255	349.574	1034.29	454.921	1608.88	1607.19	1815.52	919.2	889.465	841.256	815.583	779.04	597.964
Uridine 5-diphosphoglucose	1.97836e+06	2.30371e+06	2.29595e+06	2.32779e+06	2.07085e+06	2.16953e+06	2.60135e+06	2.5429e+06	2.47987e+06	2.76756e+06	3.15039e+06	3.10673e+06	3.13224e+06	2.97641e+06	2.82616e+06	2.36684e+06	2.64571e+06	2.36435e+06
Uridine 5-monophosphate	68251.1	84160.5	76409	71509.5	57550	72836	91863.2	95096.2	87920.7	95389.9	123013	93828.8	74839.9	72649	67865.3	68367.3	75695.6	77581.4
Uridine 5-triphosphate	40.2327	22.7751	153.707	11.9636	15.1027	72.1204	103.2	33.3492	40.7371	20.6117	84.0655	48.1483	73.1239	155.316	42.3093	60.7708	21.0131	199.902
Uridine	173.183	152.172	88.1154	229.15	110.561	225.253	179.216	450.482	385.486	129.682	223.365	52.0445	260.976	219.035	238.541	518.849	179.513	212.731
Vanillic acid	16.1307	38.7974	242.07	24.1159	11.3183	57.4273	19.5251	8.15784	56.7017	232.964	18.9458	38.0353	37.8467	20.0057	64.9135	394.356	14.1781	44.8869
Xanthine	57719.4	69424	66828.4	75050.4	71505.1	73551.9	66959	66985.7	61003.9	39108.5	51173	49947.9	75315.4	72917.9	70391.5	54612.5	55490	57309.7
Xanthosine	11252.6	14207.2	13428.5	14581.9	14404.5	13828.2	11542.8	11459	11225.4	9108.82	11079.9	10584.5	15978.4	14724	13127.3	9362.59	9714.37	9790.87
Xylitol	785.796	805.642	625.077	496.73	773.1	681.937	657.259	725.375	737.122	706.3	693.223	608.142	945.863	517.304	849.991	788.48	914.84	394.858
